# Assignment of virus and antimicrobial resistance genes to microbial hosts in a complex microbial community by combined long-read assembly and proximity ligation

**DOI:** 10.1101/491175

**Authors:** Derek M. Bickhart, Mick Watson, Sergey Koren, Kevin Panke-Buisse, Laura M. Cersosimo, Maximilian O. Press, Curtis P. Van Tassell, Jo Ann S. Van Kessel, Bradd J. Haley, Seon Woo Kim, Cheryl Heiner, Garret Suen, Kiranmayee Bakshy, Ivan Liachko, Shawn T. Sullivan, Jay Ghurye, Mihai Pop, Paul J. Weimer, Adam M. Phillippy, Timothy P.L. Smith

## Abstract

The characterization of microbial communities by metagenomic approaches has been enhanced by recent improvements in short-read sequencing efficiency and assembly algorithms. We describe the results of adding long-read sequencing to the mix of technologies used to assemble a highly complex cattle rumen microbial community, and compare the assembly to current short read-based methods applied to the same sample. Contigs in the long-read assembly were 7-fold longer on average, and contained 7-fold more complete open reading frames (ORF), than the short read assembly, despite having three-fold lower sequence depth. The linkages between long-read contigs, provided by proximity ligation data, supported identification of 188 novel viral-host associations in the rumen microbial community that suggest cross-species infectivity of specific viral strains. The improved contiguity of the long-read assembly also identified 94 antimicrobial resistance genes, compared to only seven alleles identified in the short-read assembly. Overall, we demonstrate a combination of experimental and computational methods that work synergistically to improve characterization of biological features in a highly complex rumen microbial community.
