## Supplementary material for "Assignment of virus and antimicrobial resistance genes to microbial hosts in a complex microbial community by combined long-read assembly and proximity ligation": supplementary_table_5_long_read_unique.tab

tig00070682	13987	0.5061	11.065	6.566	6.463	69.771	9.844	3.264	1.008	22	0	Bacteria	Firmicutes	Firmicutes-undef	Firmicutes-undef	Firmicutes-undef	Firmicutes bacterium CAG:145	NOBIN	331	hic_430	NOBIN
tig00071210	4569	0.6091	18.703	5.11	3.636	108.118	10.51	0.237	0.096	7	2	Bacteria	Bacteroidetes	Marinilabiliales	Prolixibacteraceae	Tangfeifania	Tangfeifania diversioriginum	365	NOBIN	metabat_294	NOBIN
tig00071735	16947	0.4912	0.483	3.972	0.941	7.238	1.142	2.055	0.246	27	1	Bacteria	Firmicutes	Clostridiales	Ruminococcaceae	Ruminococcus	Ruminococcus sp. YE71	NOBIN	503	hic_621	NOBIN
tig00072857	10705	0.5929	85.566	4.844	8.07	99.566	1.907	2.009	0.188	14	1	Bacteria	Firmicutes	Firmicutes-undef	Firmicutes-undef	Firmicutes-undef	Firmicutes bacterium CAG:103	NOBIN	416	hic_524	NOBIN
tig00075638	8480	0.4709	1.777	2.028	4.484	28.951	2.585	1.508	0.115	19	0	Bacteria	Firmicutes	Clostridiales	Eubacteriaceae	Eubacterium	Eubacterium hallii CAG:12	NOBIN	620	hic_751	NOBIN
tig00087483	12478	0.3888	0.151	0.707	0.528	6.348	1.35	0.048	0.084	23	1	no-hit	no-hit	no-hit	no-hit	no-hit	no-hit	674	NOBIN	metabat_637	NOBIN
tig00087769	8152	0.5531	0.504	2.791	0.518	5.664	0.915	0.209	0.24	18	1	Bacteria	Proteobacteria	Desulfovibrionales	Desulfovibrionaceae	Desulfovibrio	Desulfovibrio sp. 6_1_46AFAA	332	NOBIN	metabat_258	NOBIN
tig00089088	4613	0.4676	9.21	4.792	3.426	40.12	2.693	1.442	0.288	9	2	Bacteria	Firmicutes	Clostridiales	Oscillospiraceae	Oscillibacter	Oscillibacter sp. CAG:155	NOBIN	845	hic_1000	NOBIN
tig00089100	6295	0.5647	5.035	4.034	1.416	13.188	0.751	0.102	0.141	15	0	Bacteria	Firmicutes	Clostridiales	Clostridiales-undef	Pseudoflavonifractor	Pseudoflavonifractor capillosus	7	416	hic_524	NOBIN
tig00089852	10351	0.4093	3.293	4.0	5.282	40.077	2.043	2.178	0.135	14	0	Bacteria	Firmicutes	Clostridiales	Clostridiales-undef	Flavonifractor	Flavonifractor sp. An52	NOBIN	866	hic_1023	NOBIN
tig00095010	10070	0.3961	1.206	2.969	4.587	44.932	2.348	3.061	0.838	18	1	Bacteria	Firmicutes	Veillonellales	Veillonellaceae	Megasphaera	Megasphaera micronuciformis	NOBIN	235	hic_323	NOBIN
tig00095742	6885	0.4749	0.434	4.856	0.227	5.422	1.137	0.166	2.858	12	2	no-hit	no-hit	no-hit	no-hit	no-hit	no-hit	NOBIN	149	hic_227	NOBIN
tig00095769	8289	0.4576	0.587	1.282	0.172	5.778	0.823	0.322	0.068	10	1	Archaea	Euryarchaeota	Methanomassiliicoccales	Methanomassiliicoccaceae	Candidatus Methanoplasma	Candidatus Methanoplasma termitum	252	NOBIN	metabat_169	NOBIN
tig00095885	9828	0.5321	2.893	3.994	1.027	15.057	2.903	0.456	0.466	24	2	Bacteria	Firmicutes	Clostridiales	Lachnospiraceae	Roseburia	Roseburia sp. CAG:182	NOBIN	143	hic_221	NOBIN
tig00096742	9193	0.5016	0.272	2.446	0.141	5.106	0.698	0.073	0.2	16	1	Bacteria	Fibrobacteres	Fibrobacterales	Fibrobacteraceae	Fibrobacter	Fibrobacter succinogenes	NOBIN	582	hic_708	NOBIN
tig00096826	8448	0.6088	21.614	8.74	8.258	106.497	3.665	10.3	0.453	14	2	Bacteria	Firmicutes	Clostridiales	Clostridiaceae	Clostridium	Clostridium sp. CAG:58	NOBIN	269	hic_360	NOBIN
tig00096955	9602	0.5427	0.276	3.027	0.167	3.261	0.459	0.016	0.103	24	0	no-hit	no-hit	no-hit	no-hit	no-hit	no-hit	539	1009	hic_010	NOBIN
tig00097694	1984	0.499	6.496	5.806	1.491	19.062	3.645	0.687	0.077	3	2	Bacteria	Bacteroidetes	Bacteroidales	Prevotellaceae	Prevotella	Prevotella copri CAG:164	428	NOBIN	metabat_364	NOBIN
tig00101724	16216	0.4193	0.387	7.139	0.5	5.469	1.646	0.387	0.114	18	1	Bacteria	Firmicutes	Clostridiales	Ruminococcaceae	Ruminococcaceae-undef	Ruminococcaceae bacterium FB2012	NOBIN	26	hic_361	NOBIN
tig00102501	5774	0.5151	37.045	6.878	23.622	137.87	6.482	5.322	0.169	9	2	Bacteria	Firmicutes	Clostridiales	Ruminococcaceae	Anaerofilum	Anaerofilum sp. An201	NOBIN	542	hic_664	NOBIN
tig00110704	4173	0.6024	11.671	4.039	4.465	34.087	1.257	0.804	0.162	10	2	Bacteria	Firmicutes	Clostridiales	Lachnospiraceae	Lachnoclostridium	[Clostridium] saccharolyticum	NOBIN	797	hic_946	NOBIN
tig00113658	15012	0.4954	5.947	3.732	2.589	33.33	1.762	1.605	0.268	30	1	Bacteria	Firmicutes	Clostridiales	Clostridiales-undef	Clostridiales-undef	Clostridiales bacterium	NOBIN	543	hic_665	NOBIN
tig00114695	12579	0.4111	1.632	1.521	0.725	14.03	1.11	1.12	0.147	20	0	Bacteria	Firmicutes	Clostridiales	Clostridiales-undef	Clostridiales-undef	Clostridiales bacterium KLE1615	NOBIN	235	hic_323	NOBIN
tig00117662	5698	0.3382	0.134	1.761	1.014	7.449	1.145	0.194	0.037	12	1	Bacteria	Fusobacteria	Fusobacteriales	Fusobacteriaceae	Fusobacterium	Fusobacterium sp. CAG:815	404	NOBIN	metabat_338	NOBIN
tig00118651	8377	0.4417	0.946	3.33	0.561	7.318	1.292	0.317	0.533	13	2	Bacteria	Firmicutes	Clostridiales	Eubacteriaceae	Eubacterium	Eubacterium plexicaudatum	NOBIN	150	hic_229	NOBIN
tig00118755	1331	0.565	5.878	6.352	3.015	33.557	1.822	2.962	0.078	1	1	Bacteria	Firmicutes	Clostridiales	Eubacteriaceae	Eubacterium	Eubacterium pyruvativorans	NOBIN	330	hic_429	NOBIN
tig00119041	5547	0.57	10.129	3.832	2.962	43.655	2.003	2.291	1.832	9	1	Bacteria	Firmicutes	Firmicutes-undef	Firmicutes-undef	Firmicutes-undef	Firmicutes bacterium CAG:272	NOBIN	247	hic_336	NOBIN
tig00119155	5568	0.4258	17.902	4.165	10.253	95.02	4.5	5.735	0.156	9	2	Bacteria	Chloroflexi	Anaerolineales	Anaerolineaceae	Flexilinea	Flexilinea flocculi	NOBIN	347	hic_447	NOBIN
tig00119189	11043	0.5302	2.043	2.951	0.464	8.14	0.751	0.112	0.115	19	1	Bacteria	Firmicutes	Clostridiales	Clostridiales-undef	Intestinimonas	Intestinimonas butyriciproducens	NOBIN	330	hic_429	NOBIN
tig00119720	2287	0.582	0.595	2.554	0.303	9.6	1.327	0.036	0.245	3	1	no-hit	no-hit	no-hit	no-hit	no-hit	no-hit	NOBIN	620	hic_751	NOBIN
tig00119733	2640	0.3898	0.904	3.516	1.582	16.37	1.666	0.046	0.029	2	1	Bacteria	Bacteroidetes	Bacteroidales	Prevotellaceae	Prevotellaceae-undef	Prevotellaceae bacterium KH2P17	NOBIN	203	hic_288	NOBIN
tig00119762	1773	0.5917	1.995	3.684	1.956	35.9	1.726	3.51	0.219	2	2	no-hit	no-hit	no-hit	no-hit	no-hit	no-hit	NOBIN	605	hic_734	NOBIN
tig00120144	6755	0.489	1.153	2.361	0.961	21.899	1.264	0.443	0.716	11	1	Bacteria	Firmicutes	Clostridiales	Lachnospiraceae	Lachnospiraceae-undef	Lachnospiraceae bacterium TWA4	NOBIN	713	hic_854	NOBIN
tig00120354	9367	0.4211	4.919	0.977	0.18	5.643	0.974	0.053	0.055	19	0	no-hit	no-hit	no-hit	no-hit	no-hit	no-hit	NOBIN	171	hic_252	NOBIN
tig00121009	3823	0.5048	57.89	3.296	6.494	37.662	1.643	5.707	2.358	5	2	Bacteria	Firmicutes	Clostridiales	Lachnospiraceae	Lachnospiraceae-undef	Lachnospiraceae bacterium YSD2013	NOBIN	641	hic_774	NOBIN
tig00121052	9753	0.5282	2.713	3.032	1.532	19.824	2.025	0.664	0.352	16	1	Bacteria	Firmicutes	Clostridiales	Lachnospiraceae	Blautia	[Ruminococcus] torques	NOBIN	605	hic_734	NOBIN
tig00121218	11208	0.4516	24.182	3.427	9.041	60.508	3.738	2.702	0.414	24	1	Bacteria	Proteobacteria	Desulfobacterales	Desulfobacteraceae	Desulfotignum	Desulfotignum phosphitoxidans	NOBIN	619	hic_749	NOBIN
tig00121715	3370	0.335	2.928	7.487	0.602	7.731	2.373	0.45	0.023	5	0	Bacteria	Proteobacteria	Pseudomonadales	Moraxellaceae	Acinetobacter	Acinetobacter sp. CAG:196	404	NOBIN	metabat_338	NOBIN
tig00122514	7137	0.5718	1.068	3.673	0.982	12.173	0.788	71.046	33.331	13	1	Bacteria	Firmicutes	Firmicutes-undef	Firmicutes-undef	Firmicutes-undef	Firmicutes bacterium CAG:110	NOBIN	347	hic_447	NOBIN
tig00122548	4774	0.5233	4.718	4.877	5.702	77.317	6.661	2.862	0.495	9	2	Bacteria	Bacteroidetes	Bacteroidales	Prevotellaceae	Prevotella	Prevotella ruminicola	NOBIN	229	hic_316	NOBIN
tig00122784	5092	0.6905	55.214	15.063	17.946	224.01	6.522	6.908	0.482	9	1	Bacteria	Firmicutes	Clostridiales	Clostridiales-undef	Flavonifractor	Flavonifractor sp. An10	NOBIN	42	hic_539	NOBIN
tig00123524	3089	0.5503	1.136	3.74	1.11	16.82	0.613	0.076	0.135	4	2	no-hit	no-hit	no-hit	no-hit	no-hit	no-hit	NOBIN	797	hic_946	NOBIN
tig00123914	9101	0.5546	10.13	5.079	2.694	43.774	1.942	5.45	0.218	20	2	Bacteria	Firmicutes	Clostridiales	Ruminococcaceae	Drancourtella	Drancourtella sp. An57	NOBIN	536	hic_657	NOBIN
tig00124061	10044	0.4107	1.924	2.487	0.859	10.035	1.403	0.744	0.318	14	2	Bacteria	Firmicutes	Clostridiales	Ruminococcaceae	Acetivibrio	Acetivibrio ethanolgignens	NOBIN	623	hic_754	NOBIN
tig00124084	8181	0.4842	3.881	4.186	1.5	12.804	1.613	1.282	0.058	14	0	Bacteria	Firmicutes	Clostridiales	Lachnospiraceae	Lachnospiraceae-undef	Lachnospiraceae bacterium G41	NOBIN	136	hic_213	NOBIN
tig00124393	5038	0.4349	2.899	2.457	0.53	6.199	0.933	0.449	0.066	5	1	Bacteria	Spirochaetes	Spirochaetales	Spirochaetaceae	Treponema	Treponema brennaborense	NOBIN	538	hic_659	NOBIN
tig00124426	4857	0.3204	0.199	2.713	0.261	6.966	1.64	0.055	0.142	11	0	Bacteria	Firmicutes	Clostridiales	Lachnospiraceae	Lachnospiraceae-undef	Lachnospiraceae bacterium 3-2	143	NOBIN	metabat_048	NOBIN
tig00124624	3379	0.6546	19.893	8.736	21.294	101.894	6.888	7.601	0.14	6	2	Bacteria	Firmicutes	Clostridiales	Ruminococcaceae	Ruminococcus	Ruminococcus sp. YE71	NOBIN	536	hic_657	NOBIN
tig00124718	9249	0.4537	3.572	1.476	2.236	28.271	1.581	1.68	0.263	19	2	Bacteria	Firmicutes	Clostridiales	Eubacteriaceae	Eubacterium	Eubacterium uniforme	253	908	hic_1070	NOBIN
tig00125677	6823	0.5298	35.608	1.791	2.22	17.571	1.847	1.027	0.194	9	0	Bacteria	Firmicutes	Clostridiales	Clostridiaceae	Clostridium	Clostridium sp. CAG:230	NOBIN	623	hic_754	NOBIN
tig00125733	6453	0.3208	0.283	2.429	0.423	11.355	2.348	0.157	0.049	13	1	Bacteria	Firmicutes	Clostridiales	Lachnospiraceae	Butyrivibrio	Butyrivibrio sp. INlla21	517	NOBIN	metabat_463	NOBIN
tig00125895	8535	0.5543	28.886	8.403	1.67	42.041	1.1	30.352	0.063	11	2	Bacteria	Firmicutes	Clostridiales	Clostridiaceae	Clostridium	Clostridium acetobutylicum	NOBIN	53	hic_661	NOBIN
tig00125912	13552	0.4968	24.177	1.576	1.826	61.227	4.137	0.867	0.37	18	1	Bacteria	Firmicutes	Clostridiales	Oscillospiraceae	Oscillibacter	Oscillibacter sp. 1-3	NOBIN	753	hic_898	NOBIN
tig00125967	8914	0.5013	1.878	2.284	1.595	22.422	1.188	2.316	0.093	15	2	Bacteria	Firmicutes	Clostridiales	Lachnospiraceae	Lachnospiraceae-undef	Lachnospiraceae bacterium NK3A20	NOBIN	620	hic_751	NOBIN
tig00126269	8302	0.4841	0.655	2.183	1.748	13.158	2.123	1.966	0.207	16	1	Bacteria	Firmicutes	Clostridiales	Ruminococcaceae	Anaeromassilibacillus	Anaeromassilibacillus sp. An200	NOBIN	908	hic_1070	NOBIN
tig00126850	5855	0.4859	1.935	4.191	2.295	30.372	3.492	2.466	0.216	9	2	Bacteria	Firmicutes	Clostridiales	Ruminococcaceae	Ruminococcus	Ruminococcus sp. 37_24	NOBIN	619	hic_749	NOBIN
tig00127031	4673	0.6287	10.257	4.895	1.48	39.843	1.294	0.731	0.107	4	2	Bacteria	Firmicutes	Clostridiales	Clostridiales-undef	Intestinimonas	Intestinimonas butyriciproducens	NOBIN	221	hic_308	NOBIN
tig00127239	6719	0.5489	5.683	3.454	1.282	15.894	0.86	0.043	0.089	12	2	Bacteria	Firmicutes	Clostridiales	Eubacteriaceae	Eubacteriaceae-undef	Eubacteriaceae bacterium CHKCI004	NOBIN	689	hic_826	NOBIN
tig00128318	4791	0.5218	2.059	3.339	1.119	16.699	1.005	0.398	0.197	8	1	Bacteria	Firmicutes	Clostridiales	Lachnospiraceae	Lachnospiraceae-undef	Lachnospiraceae bacterium A4	NOBIN	235	hic_323	NOBIN
tig00129771	7585	0.3676	0.438	2.952	0.389	8.731	1.576	0.218	0.212	13	0	Bacteria	Firmicutes	Veillonellales	Veillonellaceae	Dialister	Dialister sp. CAG:357	404	NOBIN	metabat_338	NOBIN
tig00130365	3206	0.5087	0.844	1.292	1.22	15.41	1.204	1.074	0.087	4	2	no-hit	no-hit	no-hit	no-hit	no-hit	no-hit	NOBIN	416	hic_524	NOBIN
tig00130545	7346	0.5173	11.197	3.589	4.297	42.762	6.343	0.354	0.216	13	0	Bacteria	Firmicutes	Clostridiales	Clostridiales-undef	Clostridiales-undef	Clostridiales bacterium	NOBIN	53	hic_661	NOBIN
tig00130547	3215	0.5527	0.783	3.124	7.781	155.16	2.684	1.659	0.137	5	1	no-hit	no-hit	no-hit	no-hit	no-hit	no-hit	NOBIN	1009	hic_010	NOBIN
tig00130597	10858	0.5041	1.101	2.8	0.417	10.532	3.076	1.743	3.244	16	0	Bacteria	Firmicutes	Clostridiales	Clostridiales-undef	Clostridiales-undef	Clostridiales bacterium CHKCI001	NOBIN	605	hic_734	NOBIN
tig00130974	3290	0.4739	0.212	4.257	0.143	6.792	0.649	0.111	0.088	4	0	Bacteria	Firmicutes	Clostridiales	Lachnospiraceae	Lachnoclostridium	Lachnoclostridium sp. An169	NOBIN	605	hic_734	NOBIN
tig00131021	3204	0.5521	5.287	5.819	1.659	23.826	1.519	2.321	0.154	8	1	Bacteria	Firmicutes	Clostridiales	Eubacteriaceae	Eubacterium	Eubacterium pyruvativorans	NOBIN	567	hic_691	NOBIN
tig00131473	5439	0.5312	14.765	8.868	5.619	69.871	2.142	2.689	0.34	8	1	Bacteria	Firmicutes	Clostridiales	Clostridiaceae	Clostridium	Clostridium sp. CAG:277	NOBIN	605	hic_734	NOBIN
tig00131632	8345	0.6023	4.792	1.602	2.168	32.771	1.232	0.661	0.195	9	1	no-hit	no-hit	no-hit	no-hit	no-hit	no-hit	NOBIN	238	hic_326	NOBIN
tig00132498	5270	0.555	1.068	5.016	0.491	30.88	6.835	0.051	0.125	12	1	no-hit	no-hit	no-hit	no-hit	no-hit	no-hit	NOBIN	833	hic_987	NOBIN
tig00132854	5702	0.6356	5.514	7.078	1.371	23.173	2.013	0.519	0.095	10	0	Bacteria	Firmicutes	Clostridiales	Clostridiales-undef	Clostridiales-undef	Clostridiales bacterium	451	53	hic_661	NOBIN
tig00133003	11802	0.6465	17.838	6.684	4.936	72.237	6.456	6.955	0.056	18	1	no-hit	no-hit	no-hit	no-hit	no-hit	no-hit	524	536	hic_657	NOBIN
tig00133033	2263	0.5524	4.669	5.968	1.925	41.29	2.263	6.617	0.068	5	2	Bacteria	Firmicutes	Clostridiales	Ruminococcaceae	Ruminococcus	Ruminococcus champanellensis	NOBIN	382	hic_486	NOBIN
tig00133064	7265	0.3207	0.589	5.991	0.783	18.842	4.542	0.67	0.045	13	1	Bacteria	Firmicutes	Firmicutes-undef	Firmicutes-undef	Firmicutes-undef	Firmicutes bacterium CAG:170	87	NOBIN	metabat_679	NOBIN
tig00133429	7045	0.4037	0.21	1.292	0.162	3.866	1.052	0.05	0.097	12	1	Bacteria	Firmicutes	Clostridiales	Lachnospiraceae	Lachnoclostridium	Lachnoclostridium sp. An131	NOBIN	605	hic_734	NOBIN
tig00133455	2305	0.5015	0.466	0.832	0.55	6.813	0.669	0.265	0.239	2	2	no-hit	no-hit	no-hit	no-hit	no-hit	no-hit	NOBIN	235	hic_323	NOBIN
tig00133718	3121	0.521	1.106	3.374	0.762	11.255	1.514	0.189	0.261	2	2	Bacteria	Firmicutes	Clostridiales	Lachnospiraceae	Lachnospiraceae-undef	Lachnospiraceae bacterium XPB1003	NOBIN	538	hic_659	NOBIN
tig00133962	9356	0.4551	0.279	2.723	0.219	6.094	0.851	0.112	0.073	18	1	Bacteria	Spirochaetes	Spirochaetales	Spirochaetaceae	Treponema	Treponema succinifaciens	252	NOBIN	metabat_169	NOBIN
tig00134393	6934	0.605	0.897	3.432	1.669	28.029	1.047	0.446	0.065	19	1	Bacteria	Firmicutes	Clostridiales	Clostridiales-undef	Clostridiales-undef	Clostridiales bacterium 41_12_two_minus	NOBIN	279	hic_371	NOBIN
tig00134936	4752	0.4548	1.172	2.772	0.813	10.868	1.533	1.064	0.228	9	2	Bacteria	Firmicutes	Clostridiales	Lachnospiraceae	Lachnospiraceae-undef	Lachnospiraceae bacterium	NOBIN	908	hic_1070	NOBIN
tig00135241	7406	0.5909	1.968	3.228	20.476	90.829	1.772	2.706	0.229	10	1	Bacteria	Firmicutes	Clostridiales	Ruminococcaceae	Ruminococcus	Ruminococcus sp. CAG:17	NOBIN	235	hic_323	NOBIN
tig00135259	2745	0.1956	15.774	298.885	11.347	183.444	11.087	3.614	0.221	1	2	no-hit	no-hit	no-hit	no-hit	no-hit	no-hit	247	452	hic_564	NOBIN
tig00135354	1708	0.3296	0.115	16.571	10.114	2.798	0.469	0.0	0.0	1	0	no-hit	no-hit	no-hit	no-hit	no-hit	no-hit	NOBIN	291	hic_385	NOBIN
tig00135364	3249	0.4721	1.448	4.814	7.738	69.436	4.566	1.666	0.111	6	0	Bacteria	Firmicutes	Clostridiales	Lachnospiraceae	Johnsonella	Johnsonella ignava	NOBIN	623	hic_754	NOBIN
tig00135480	7079	0.5988	17.474	6.735	11.235	142.461	8.401	4.094	0.068	12	1	Bacteria	Actinobacteria	Coriobacteriales	Coriobacteriaceae	Coriobacteriaceae-undef	Coriobacteriaceae bacterium CHKCI002	NOBIN	144	hic_222	NOBIN
tig00135686	6995	0.436	0.385	3.149	0.393	6.844	1.348	0.144	0.077	9	2	Bacteria	Firmicutes	Clostridiales	Peptococcaceae	Peptococcaceae-undef	Peptococcaceae bacterium 1109	NOBIN	605	hic_734	NOBIN
tig00136009	10725	0.5028	5.739	2.75	1.87	30.169	1.886	2.144	0.353	12	0	Bacteria	Firmicutes	Clostridiales	Lachnospiraceae	Blautia	Blautia sp. An46	NOBIN	277	hic_369	NOBIN
tig00136069	8449	0.5067	0.247	0.841	0.72	7.583	0.787	0.357	0.075	12	1	Bacteria	Spirochaetes	Spirochaetales	Spirochaetaceae	Treponema	Treponema succinifaciens	NOBIN	853	hic_1009	NOBIN
tig00136243	8318	0.4853	9.76	4.427	6.303	33.415	3.091	9.264	0.045	13	2	Bacteria	Verrucomicrobia	Puniceicoccales	Puniceicoccaceae	Coraliomargarita	Coraliomargarita akajimensis	73	NOBIN	metabat_664	NOBIN
tig00136483	8390	0.4588	2.357	3.245	1.086	13.576	2.01	0.389	0.201	14	2	Bacteria	Firmicutes	Clostridiales	Lachnospiraceae	Lachnospiraceae-undef	Lachnospiraceae bacterium NE2001	NOBIN	235	hic_323	NOBIN
tig00136553	3163	0.5498	2.643	9.035	6.059	41.627	1.009	3.917	0.629	4	1	Bacteria	Bacteroidetes	Bacteroidales	Bacteroidaceae	Bacteroides	Bacteroides sp. CAG:144	NOBIN	389	hic_493	NOBIN
tig00137085	8141	0.476	0.224	2.978	0.184	4.426	0.691	0.034	0.346	15	0	Bacteria	Firmicutes	Clostridiales	Lachnospiraceae	Lachnospiraceae-undef	Lachnospiraceae bacterium KHCPX20	NOBIN	330	hic_429	NOBIN
tig00137242	2929	0.5674	38.354	10.171	3.702	55.232	3.149	1.097	0.026	3	0	no-hit	no-hit	no-hit	no-hit	no-hit	no-hit	365	NOBIN	metabat_294	NOBIN
tig00137628	4975	0.5849	1.095	0.676	0.345	6.791	1.106	0.313	0.171	10	2	no-hit	no-hit	no-hit	no-hit	no-hit	no-hit	NOBIN	277	hic_369	NOBIN
tig00137737	11166	0.6427	1.935	1.988	3.246	30.592	5.46	1.984	0.059	15	2	no-hit	no-hit	no-hit	no-hit	no-hit	no-hit	NOBIN	620	hic_751	NOBIN
tig00137805	9199	0.5834	2.736	3.659	3.605	56.897	1.471	11.227	0.122	15	1	Bacteria	Firmicutes	Firmicutes-undef	Firmicutes-undef	Firmicutes-undef	Firmicutes bacterium CAG:137	NOBIN	544	hic_666	NOBIN
tig00138829	9966	0.5958	9.203	2.921	2.369	32.149	1.714	2.274	0.138	15	0	Bacteria	Firmicutes	Clostridiales	Lachnospiraceae	Lachnospiraceae-undef	Lachnospiraceae bacterium A2	NOBIN	605	hic_734	NOBIN
tig00139276	1895	0.3921	12.357	11.167	36.405	127.6	1.09	0.362	0.0	3	1	Bacteria	Firmicutes	Clostridiales	Clostridiaceae	Clostridium	Clostridium sp. CAG:964	630	623	hic_754	NOBIN
tig00139712	1982	0.5161	0.53	4.812	0.62	11.905	0.757	0.654	0.13	5	0	Bacteria	Firmicutes	Selenomonadales	Selenomonadaceae	Schwartzia	Schwartzia succinivorans	NOBIN	235	hic_323	NOBIN
tig00139880	1566	0.4872	47.68	7.434	4.443	40.765	5.554	0.803	0.289	1	1	Bacteria	Firmicutes	Clostridiales	Eubacteriaceae	Eubacterium	[Eubacterium] cellulosolvens	618	NOBIN	metabat_575	NOBIN
tig00140196	4533	0.535	45.028	4.026	17.122	101.194	7.601	1.486	0.026	8	2	Bacteria	Firmicutes	Clostridiales	Clostridiales-undef	Clostridiales-undef	Clostridiales bacterium 59_14	416	146	hic_224	NOBIN
tig00140824	7761	0.5258	5.53	3.283	1.833	24.922	1.334	0.258	0.116	9	2	Bacteria	Firmicutes	Clostridiales	Clostridiales-undef	Clostridiales-undef	Clostridiales bacterium 42_27	NOBIN	235	hic_323	NOBIN
tig00141034	9107	0.4103	0.533	4.538	0.342	25.364	1.897	0.342	0.047	19	2	no-hit	no-hit	no-hit	no-hit	no-hit	no-hit	NOBIN	449	hic_560	NOBIN
tig00141356	5120	0.4881	1.296	3.418	0.424	9.277	0.904	0.161	0.129	6	2	Bacteria	Firmicutes	Clostridiales	Lachnospiraceae	Lachnospiraceae-undef	Lachnospiraceae bacterium YSD2013	NOBIN	229	hic_316	NOBIN
tig00141569	8658	0.4604	0.282	0.76	0.846	7.387	0.89	0.066	0.254	17	1	Bacteria	Firmicutes	Clostridiales	Clostridiaceae	Clostridium	Clostridium sp. CAG:632	518	277	hic_369	NOBIN
tig00141783	1504	0.3118	12.936	295.118	16.297	165.297	7.394	29.362	0.028	2	1	no-hit	no-hit	no-hit	no-hit	no-hit	no-hit	NOBIN	906	hic_1068	NOBIN
tig00141892	10097	0.5917	0.248	1.733	0.184	6.126	0.631	0.05	0.12	18	0	no-hit	no-hit	no-hit	no-hit	no-hit	no-hit	NOBIN	235	hic_323	NOBIN
tig00142020	7141	0.572	1.104	2.385	1.442	26.123	1.226	0.14	0.167	4	2	Bacteria	Firmicutes	Clostridiales	Eubacteriaceae	Eubacterium	Eubacterium sp. 14-2	NOBIN	455	hic_567	NOBIN
tig00143081	5874	0.5897	1.288	2.785	5.686	18.533	0.833	10.879	1.6	13	2	Bacteria	Firmicutes	Selenomonadales	Selenomonadaceae	Propionispira	Propionispira arboris	NOBIN	924	hic_1089	NOBIN
tig00143594	13923	0.397	11.101	2.987	1.434	10.131	1.753	0.899	0.17	19	1	Bacteria	Bacteroidetes	Bacteroidales	Prevotellaceae	Prevotella	Prevotella sp. tc2-28	NOBIN	416	hic_524	NOBIN
tig00144266	7100	0.3872	0.296	1.474	0.337	5.537	1.209	0.33	0.297	6	0	Bacteria	Proteobacteria	Rhodospirillales	Rhodospirillaceae	Azospirillum	Azospirillum sp. CAG:239	404	NOBIN	metabat_338	NOBIN
tig00144777	2465	0.6341	0.406	1.303	0.191	12.999	0.877	0.246	0.055	3	0	no-hit	no-hit	no-hit	no-hit	no-hit	no-hit	NOBIN	235	hic_323	NOBIN
tig00145354	4997	0.4058	1.337	2.358	1.085	15.425	1.585	2.086	0.451	9	2	Bacteria	Firmicutes	Clostridiales	Lachnospiraceae	Oribacterium	Oribacterium sp. WCC10	NOBIN	416	hic_524	NOBIN
tig00145803	1762	0.6487	4.158	5.016	1.021	15.48	0.585	1.548	0.134	4	2	no-hit	no-hit	no-hit	no-hit	no-hit	no-hit	NOBIN	603	hic_732	NOBIN
tig00146250	8486	0.3876	0.184	2.937	1.982	9.259	1.279	3.318	0.127	16	0	Bacteria	Firmicutes	Clostridiales	Lachnospiraceae	Lachnoclostridium	[Clostridium] symbiosum	NOBIN	605	hic_734	NOBIN
tig00147637	2544	0.5884	0.803	2.294	0.426	6.847	0.973	2.362	0.584	5	1	Bacteria	Bacteroidetes	Bacteroidales	Prevotellaceae	Prevotella	Prevotella sp. khp7	NOBIN	229	hic_316	NOBIN
tig00147830	14431	0.4824	30.422	1.212	0.201	55.933	0.875	0.043	0.121	22	1	Bacteria	Spirochaetes	Spirochaetales	Spirochaetaceae	Spirochaeta	Spirochaeta africana	7	NOBIN	metabat_671	NOBIN
tig00147955	3998	0.5533	0.404	0.84	0.862	12.571	0.86	0.414	0.115	9	1	Bacteria	Firmicutes	Clostridiales	Lachnospiraceae	Butyrivibrio	Butyrivibrio fibrisolvens	7	NOBIN	metabat_671	NOBIN
tig00148780	7990	0.4861	0.367	1.6	0.261	6.96	0.822	1.432	0.116	13	2	Bacteria	Fusobacteria	Fusobacteriales	Fusobacteriaceae	Fusobacterium	Fusobacterium varium	NOBIN	797	hic_946	NOBIN
tig00150337	8202	0.5478	4.927	3.868	2.576	42.985	1.469	5.389	0.323	14	1	Bacteria	Firmicutes	Clostridiales	Lachnospiraceae	Lachnospiraceae-undef	Lachnospiraceae bacterium JC7	416	738	hic_881	NOBIN
tig00150754	7625	0.6502	8.503	5.232	3.615	54.333	2.152	5.014	0.661	9	2	Bacteria	Firmicutes	Clostridiales	Clostridiaceae	Clostridium	Clostridium sp. SY8519	NOBIN	853	hic_1009	NOBIN
tig00150784	1974	0.1864	6.283	279.52	10.467	161.333	17.402	13.76	0.463	1	1	no-hit	no-hit	no-hit	no-hit	no-hit	no-hit	260	NOBIN	metabat_178	NOBIN
tig00150843	1884	0.5626	2.628	2.439	8.446	291.925	2.388	12.565	0.082	2	1	Bacteria	Firmicutes	Clostridiales	Clostridiaceae	Sarcina	Sarcina sp. DSM 11001	NOBIN	347	hic_447	NOBIN
tig00151089	3037	0.5542	4.182	3.884	1.972	24.819	1.518	1.415	1.02	8	0	Bacteria	Firmicutes	Clostridiales	Lachnospiraceae	Coprococcus	Coprococcus catus	NOBIN	277	hic_369	NOBIN
tig00152576	6741	0.5646	2.754	1.631	2.75	33.497	1.628	0.312	0.057	12	2	Bacteria	Firmicutes	Clostridiales	Eubacteriaceae	Eubacterium	Eubacterium sp. CAG:180	NOBIN	158	hic_237	NOBIN
tig00153323	5230	0.6302	1.667	6.242	2.381	31.482	1.201	2.997	0.119	8	1	Bacteria	Firmicutes	Clostridiales	Ruminococcaceae	Ruminococcus	Ruminococcus albus	NOBIN	611	hic_741	NOBIN
tig00153604	8290	0.5081	11.213	6.84	3.415	34.521	5.263	1.949	0.234	17	0	Bacteria	Firmicutes	Clostridiales	Ruminococcaceae	Ruminococcaceae-undef	Ruminococcaceae bacterium YAD3003	NOBIN	568	hic_692	NOBIN
tig00155149	4833	0.4844	5.625	3.488	5.198	36.691	3.243	3.45	0.567	10	1	Bacteria	Firmicutes	Clostridiales	Clostridiaceae	Clostridium	Clostridium hathewayi CAG:224	NOBIN	337	hic_436	NOBIN
tig00155601	6535	0.5088	2.027	2.802	6.151	58.953	2.004	0.901	0.043	10	0	Bacteria	Firmicutes	Firmicutes-undef	Firmicutes-undef	Firmicutes-undef	Firmicutes bacterium CAG:114	NOBIN	620	hic_751	NOBIN
tig00155791	3073	0.519	54.088	6.357	20.084	100.756	4.446	4.013	0.074	2	2	Bacteria	Firmicutes	Clostridiales	Clostridiales Family XIII. Incertae Sedis	Clostridiales Family XIII. Incertae Sedis-undef	[Eubacterium] infirmum	NOBIN	746	hic_890	NOBIN
tig00155888	8161	0.4835	1.621	2.205	0.748	18.143	1.952	2.374	2.705	15	2	Bacteria	Firmicutes	Clostridiales	Clostridiaceae	Lactonifactor	Lactonifactor longoviformis	NOBIN	746	hic_890	NOBIN
tig00156090	3139	0.5161	9.276	5.971	2.378	38.525	2.523	16.132	0.152	3	2	Bacteria	Bacteria-undef	Bacteria-undef	Bacteria-undef	Bacteria-undef	bacterium F083	NOBIN	215	hic_301	NOBIN
tig00156091	3987	0.6599	9.526	1.519	2.222	32.843	1.487	1.091	0.287	7	2	no-hit	no-hit	no-hit	no-hit	no-hit	no-hit	NOBIN	843	hic_998	NOBIN
tig00157108	8444	0.5932	11.998	2.079	2.203	26.243	0.965	1.445	0.056	16	1	Bacteria	Firmicutes	Bacillales	Paenibacillaceae	Paenibacillus	Paenibacillus sp. JCM 10914	NOBIN	536	hic_657	NOBIN
tig00157228	8225	0.5764	2.218	4.44	1.536	32.336	1.086	8.105	1.301	20	1	Bacteria	Bacteroidetes	Bacteroidales	Prevotellaceae	Prevotella	Prevotella sp. CAG:1031	NOBIN	136	hic_213	NOBIN
tig00157489	5178	0.4672	6.127	4.672	3.846	37.912	2.567	5.646	0.472	9	0	Bacteria	Firmicutes	Clostridiales	Eubacteriaceae	Eubacterium	Eubacterium ruminantium	NOBIN	605	hic_734	NOBIN
tig00158162	8897	0.494	4.666	3.018	2.824	31.196	2.902	0.733	0.29	18	0	Bacteria	Firmicutes	Clostridiales	Eubacteriaceae	Eubacterium	Eubacterium sp. An11	332	675	metabat_258	NOBIN
tig00158448	5731	0.3303	1.394	3.694	0.406	7.991	2.236	0.458	0.076	5	1	Bacteria	Proteobacteria	Pseudomonadales	Moraxellaceae	Acinetobacter	Acinetobacter sp. CAG:196	404	NOBIN	metabat_338	NOBIN
tig00159113	6421	0.5096	7.745	1.952	1.664	19.449	2.715	1.478	0.34	17	1	Bacteria	Firmicutes	Clostridiales	Lachnospiraceae	Butyrivibrio	Butyrivibrio proteoclasticus	NOBIN	277	hic_369	NOBIN
tig00159488	3018	0.503	1.108	9.684	1.735	10.368	1.757	0.026	0.076	5	0	Bacteria	Bacteroidetes	Bacteroidales	Prevotellaceae	Prevotella	Prevotella sp. P3-120	NOBIN	215	hic_301	NOBIN
tig00160287	1343	0.2725	1.906	1.095	0.343	11.019	2.308	0.341	0.057	0	1	no-hit	no-hit	no-hit	no-hit	no-hit	no-hit	517	NOBIN	metabat_463	NOBIN
tig00161318	6680	0.6849	3.873	3.594	0.761	25.033	0.918	2.727	0.129	7	2	no-hit	no-hit	no-hit	no-hit	no-hit	no-hit	360	NOBIN	metabat_289	NOBIN
tig00161624	4211	0.6305	101.733	2.355	7.472	84.125	4.789	0.422	0.09	9	1	Bacteria	Bacteroidetes	Bacteroidales	Bacteroidales-undef	Bacteroidales-undef	Bacteroidales bacterium WCE2008	7	NOBIN	metabat_671	NOBIN
tig00048407	13121	0.5549	4.485	1.703	2.229	19.241	1.06	1.331	0.101	20	2	Bacteria	Firmicutes	Clostridiales	Clostridiales-undef	Clostridiales-undef	Clostridiales bacterium	686	566	hic_690	NOBIN
tig00162795	2794	0.4885	0.269	1.941	0.96	15.212	0.857	0.034	0.028	4	1	Bacteria	Firmicutes	Clostridiales	Clostridiaceae	Clostridium	Clostridium sp. CAG:352	NOBIN	177	hic_258	NOBIN
tig00163615	4434	0.4353	16.11	4.453	2.939	32.862	4.012	0.129	0.057	9	1	Bacteria	Firmicutes	Clostridiales	Eubacteriaceae	Eubacterium	Eubacterium hallii CAG:12	NOBIN	713	hic_854	NOBIN
tig00164487	8144	0.4816	0.536	3.322	0.542	9.189	1.061	0.079	0.097	12	0	Bacteria	Firmicutes	Clostridiales	Clostridiales-undef	Clostridiales-undef	butyrate-producing bacterium SM4/1	216	845	hic_1000	NOBIN
tig00165546	7080	0.5271	8.461	5.791	10.346	74.738	4.513	3.962	2.153	12	2	Bacteria	Firmicutes	Clostridiales	Eubacteriaceae	Eubacterium	Eubacterium sp. 68-3-10	NOBIN	404	hic_511	NOBIN
tig00167794	4586	0.5528	30.943	5.712	29.87	219.867	19.756	0.337	0.131	4	0	Bacteria	Firmicutes	Clostridiales	Clostridiaceae	Sarcina	Sarcina sp. DSM 11001	539	1005	hic_006	NOBIN
tig00169257	6699	0.5411	1.246	1.254	1.169	16.584	0.554	0.572	0.644	9	1	Bacteria	Planctomycetes	Planctomycetales	Planctomycetaceae	Rhodopirellula	Rhodopirellula sallentina	NOBIN	383	hic_487	NOBIN
tig00169665	3773	0.4471	0.523	2.563	0.823	11.675	1.924	0.262	0.253	8	1	Bacteria	Firmicutes	Clostridiales	Clostridiaceae	Clostridium	Clostridium sp. CAG:277	NOBIN	542	hic_664	NOBIN
tig00169926	5593	0.5603	0.843	8.25	0.776	12.153	1.349	3.413	0.069	12	0	Bacteria	Firmicutes	Clostridiales	Lachnospiraceae	Lachnoclostridium	Lachnoclostridium sp. An169	NOBIN	215	hic_301	NOBIN
tig00170174	4297	0.5038	25.262	4.918	9.456	109.164	3.349	2.208	0.109	8	2	Bacteria	Firmicutes	Firmicutes-undef	Firmicutes-undef	Firmicutes-undef	Firmicutes bacterium CAG:555	NOBIN	623	hic_754	NOBIN
tig00170281	1140	0.2088	7.573	210.255	5.268	109.944	6.575	10.312	0.0	0	2	no-hit	no-hit	no-hit	no-hit	no-hit	no-hit	NOBIN	193	hic_276	NOBIN
tig00170509	5459	0.4213	1.472	2.172	1.985	19.451	1.314	0.933	0.557	8	2	Bacteria	Bacteroidetes	Bacteroidales	Bacteroidales-undef	Bacteroidales-undef	Bacteroidales bacterium WCE2004	NOBIN	193	hic_276	NOBIN
tig00172478	7342	0.5805	11.52	5.095	2.915	50.455	1.602	1.136	0.358	14	1	Bacteria	Firmicutes	Clostridiales	Lachnospiraceae	Lachnospiraceae-undef	Lachnospiraceae bacterium A10	NOBIN	947	hic_1123	NOBIN
tig00172564	8362	0.4989	0.281	3.089	0.253	6.839	1.491	0.306	0.283	17	1	no-hit	no-hit	no-hit	no-hit	no-hit	no-hit	NOBIN	538	hic_659	NOBIN
tig00173012	1401	0.4033	1.196	29.653	0.082	3.806	1.19	73.02	11.016	0	1	Eukaryota	Streptophyta	Poales	Poaceae	Oryza	Oryza sativa	NOBIN	620	hic_751	NOBIN
tig00173018	4290	0.5855	31.635	4.639	6.355	86.388	2.727	7.805	0.109	8	1	Bacteria	Firmicutes	Clostridiales	Ruminococcaceae	Faecalibacterium	Faecalibacterium sp. CAG:82-related_59_9	NOBIN	235	hic_323	NOBIN
tig00173430	1186	0.231	107.426	1005.05	467.445	2582.452	208.837	1228.763	0.423	0	1	no-hit	no-hit	no-hit	no-hit	no-hit	no-hit	NOBIN	968	hic_1146	NOBIN
tig00173906	8392	0.6215	14.475	4.89	9.407	122.65	3.459	5.17	0.299	15	1	Bacteria	Actinobacteria	Eggerthellales	Eggerthellaceae	Gordonibacter	Gordonibacter pamelaeae	NOBIN	639	hic_771	NOBIN
tig00174957	6650	0.5753	7.582	9.823	4.274	43.201	4.117	8.072	0.171	18	1	Bacteria	Firmicutes	Clostridiales	Ruminococcaceae	Ruminococcus	Ruminococcus sp. YE71	NOBIN	543	hic_665	NOBIN
tig00175006	8957	0.425	0.263	1.819	0.787	4.684	1.884	0.14	0.031	17	1	no-hit	no-hit	no-hit	no-hit	no-hit	no-hit	NOBIN	808	hic_959	NOBIN
tig00175231	2543	0.433	3.274	9.984	1.545	31.041	2.831	5.645	0.138	4	2	Bacteria	Firmicutes	Clostridiales	Ruminococcaceae	Ruminococcus	Ruminococcus champanellensis	NOBIN	382	hic_486	NOBIN
tig00175339	6800	0.5628	4.291	2.319	0.631	11.179	1.337	0.18	0.084	16	1	Bacteria	Firmicutes	Firmicutes-undef	Firmicutes-undef	Firmicutes-undef	Firmicutes bacterium CAG:272	NOBIN	543	hic_665	NOBIN
tig00176019	5716	0.3121	0.326	4.253	0.487	10.888	3.417	0.16	0.251	14	0	no-hit	no-hit	no-hit	no-hit	no-hit	no-hit	517	NOBIN	metabat_463	NOBIN
tig00176408	5394	0.5443	2.598	1.599	1.385	19.931	0.958	0.65	0.202	12	1	no-hit	no-hit	no-hit	no-hit	no-hit	no-hit	NOBIN	404	hic_511	NOBIN
tig00176445	3380	0.4896	0.175	0.195	0.191	4.828	1.42	0.035	0.028	8	0	Bacteria	Firmicutes	Lactobacillales	Enterococcaceae	Enterococcus	Enterococcus haemoperoxidus	252	NOBIN	metabat_169	NOBIN
tig00176823	1805	0.4332	3.536	2.133	7.628	22.945	1.64	3.074	0.0	2	2	Bacteria	Bacteroidetes	Bacteroidales	Odoribacteraceae	Odoribacter	Odoribacter laneus CAG:561	394	177	hic_258	NOBIN
tig00176859	4277	0.5548	3.881	3.888	6.02	52.818	2.964	0.805	0.054	8	0	no-hit	no-hit	no-hit	no-hit	no-hit	no-hit	488	801	metabat_430	NOBIN
tig00177171	5806	0.6011	14.689	5.035	8.639	122.029	5.542	4.167	0.175	8	2	Bacteria	Actinobacteria	Eggerthellales	Eggerthellaceae	Slackia	Slackia heliotrinireducens	NOBIN	426	hic_535	NOBIN
tig00177249	3785	0.5564	3.179	2.069	2.306	24.103	0.985	0.907	0.138	5	1	Bacteria	Firmicutes	Firmicutes-undef	Firmicutes-undef	Firmicutes-undef	Firmicutes bacterium CAG:240	NOBIN	574	hic_699	NOBIN
tig00177310	8719	0.4931	0.579	2.495	0.383	5.805	0.967	0.192	0.063	21	2	Bacteria	Firmicutes	Clostridiales	Lachnospiraceae	Lachnospiraceae-undef	Lachnospiraceae bacterium XBB2008	7	NOBIN	metabat_671	NOBIN
tig00178364	5069	0.2569	0.467	2.197	0.679	16.293	4.024	0.127	0.121	14	1	no-hit	no-hit	no-hit	no-hit	no-hit	no-hit	517	NOBIN	metabat_463	NOBIN
tig00179020	2740	0.5971	30.61	3.343	6.175	75.559	13.579	5.882	0.075	4	2	Bacteria	Firmicutes	Clostridiales	Clostridiaceae	Clostridium	Clostridium sp. CAG:169	NOBIN	536	hic_657	NOBIN
tig00179632	5201	0.6499	23.486	1.935	1.189	64.186	1.667	0.534	0.131	9	0	no-hit	no-hit	no-hit	no-hit	no-hit	no-hit	365	NOBIN	metabat_294	NOBIN
tig00180207	3840	0.5021	16.529	2.635	4.634	49.52	3.485	1.411	0.113	5	0	Bacteria	Firmicutes	Clostridiales	Lachnospiraceae	Butyrivibrio	Butyrivibrio sp. CAG:318	NOBIN	332	hic_431	NOBIN
tig02641793	5163	0.4753	5.41	7.626	9.901	84.104	1.918	17.931	1.586	6	2	Bacteria	Firmicutes	Clostridiales	Lachnospiraceae	Blautia	Blautia sp. YL58	192	538	hic_659	NOBIN
tig02643809	11052	0.4841	0.762	2.427	0.396	20.357	0.995	0.124	0.124	16	1	Bacteria	Actinobacteria	Coriobacteriales	Atopobiaceae	Olsenella	Olsenella sp. An270	NOBIN	623	hic_754	NOBIN
tig02643847	4039	0.5311	16.377	3.4	5.304	52.148	2.999	2.575	0.11	2	2	Bacteria	Firmicutes	Clostridiales	Lachnospiraceae	Blautia	Blautia sp. CAG:52	NOBIN	543	hic_665	NOBIN
tig02644309	7103	0.5178	0.742	2.211	0.143	5.798	0.646	0.063	0.073	10	0	no-hit	no-hit	no-hit	no-hit	no-hit	no-hit	NOBIN	620	hic_751	NOBIN
tig02644862	7675	0.4657	19.009	3.34	4.459	52.561	3.423	1.572	0.251	11	0	Bacteria	Firmicutes	Clostridiales	Ruminococcaceae	Ruminococcus	Ruminococcus sp. YE71	NOBIN	193	hic_276	NOBIN
tig02645983	3110	0.3302	2.196	8.524	2.26	13.598	3.152	1.123	0.071	3	1	Bacteria	Firmicutes	Clostridiales	Clostridiaceae	Clostridium	Clostridium sp. CAG:768	404	NOBIN	metabat_338	NOBIN
tig02646009	6565	0.4893	0.459	2.772	0.784	9.128	2.164	1.939	0.71	13	2	Bacteria	Firmicutes	Clostridiales	Lachnospiraceae	Lachnoclostridium	Lachnoclostridium sp. An131	73	NOBIN	metabat_664	NOBIN
tig02646068	4422	0.5767	5.883	3.993	3.992	58.751	1.139	3.811	0.181	6	2	Bacteria	Firmicutes	Clostridiales	Lachnospiraceae	Lachnospiraceae-undef	Lachnospiraceae bacterium 3_1_57FAA_CT1	NOBIN	235	hic_323	NOBIN
tig02646141	4890	0.5497	2.296	4.153	2.001	45.955	1.028	4.728	0.237	10	0	Bacteria	Firmicutes	Clostridiales	Lachnospiraceae	Oribacterium	Oribacterium sp. KHPX15	NOBIN	543	hic_665	NOBIN
tig00055522	8805	0.6158	15.819	4.889	1.812	34.282	1.569	1.56	0.077	12	1	Bacteria	Firmicutes	Clostridiales	Ruminococcaceae	Anaerotruncus	Anaerotruncus sp. CAG:390	451	53	hic_661	NOBIN
