## Supplementary material for "Assignment of virus and antimicrobial resistance genes to microbial hosts in a complex microbial community by combined long-read assembly and proximity ligation"

### Sheet: illumina_megahit_viruses.combin
Assembly	VirusCtg	HostCtg	Category	VirusGenus	HostKingdom	HostGenus
Short-read	k127_78432	k127_4091248	PACB	T7virus	Bacteria	Capnocytophaga
Short-read	k127_1205890	k127_596715	PACB	Phikzvirus	no-hit	no-hit
Short-read	k127_162296	k127_1151839	BOTH	Phikzvirus	Bacteria	Proteobacteria-undef
Short-read	k127_162296	k127_1471264	PACB	Phikzvirus	no-hit	no-hit
Short-read	k127_814625	k127_6915256	PACB	Phikzvirus	Bacteria	Flavonifractor
Short-read	k127_4830880	k127_3304548	PACB	Cp8virus	no-hit	no-hit
Short-read	k127_8189571	k127_4653700	PACB	Phikzvirus	no-hit	no-hit
Short-read	k127_2736277	k127_1464255	PACB	Phi29virus	no-hit	no-hit
Short-read	k127_2201563	k127_2353014	PACB	Phikzvirus	no-hit	no-hit
Short-read	k127_2201563	k127_4082920	PACB	Phikzvirus	no-hit	no-hit
Short-read	k127_2201563	k127_4228642	PACB	Phikzvirus	Bacteria	Proteiniborus
Short-read	k127_578488	k127_4483285	PACB	Phikzvirus	no-hit	no-hit
Short-read	k127_144622	k127_5801809	PACB	Schizot4virus	no-hit	no-hit
Short-read	k127_2142435	k127_2006379	PACB	Cjw1virus	Bacteria	Bacteroides
Short-read	k127_6919422	k127_6799226	PACB	Phikzvirus	Bacteria	Halanaerobium
Short-read	k127_4671490	k127_2092843	PACB	Cp8virus	Bacteria	Ruminococcus
Short-read	k127_506281	k127_3082832	PACB	Phikzvirus	no-hit	no-hit
Short-read	k127_1468769	k127_461799	BOTH	Phikzvirus	no-hit	no-hit
Short-read	k127_6400680	k127_4288194	PACB	Cjw1virus	Bacteria	Dorea
Short-read	k127_4814770	k127_1012268	PACB	T4virus	no-hit	no-hit
Short-read	k127_583609	k127_2691161	PACB	Cp8virus	Bacteria	Moraxella
Short-read	k127_5997080	k127_3073313	PACB	Schizot4virus	no-hit	no-hit
Short-read	k127_4927904	k127_4645186	PACB	Phikzvirus	no-hit	no-hit
Short-read	k127_3736755	k127_5490855	PACB	Mimivirus	Bacteria	Candidatus Frackibacter
Short-read	k127_7567063	k127_3603103	PACB	Iridovirus	no-hit	no-hit
Short-read	k127_1802578	k127_3340817	PACB	Cp8virus	Bacteria	Ruminococcus
Short-read	k127_3469405	k127_2989314	PACB	Vi1virus	no-hit	no-hit
Short-read	k127_161113	k127_215215	PACB	Phikzvirus	Bacteria	Faecalibacterium
Short-read	k127_1571633	k127_1266562	PACB	Phikzvirus	Bacteria	Wolinella
Short-read	k127_4900412	k127_6722136	PACB	Phikzvirus	Bacteria	Ruminococcus
Short-read	k127_91704	k127_5489958	PACB	Phikzvirus	no-hit	no-hit
Short-read	k127_7501052	k127_4264708	PACB	T4virus	no-hit	no-hit
Short-read	k127_2944834	k127_3670325	PACB	T5virus	no-hit	no-hit
Short-read	k127_1792982	k127_18065	PACB	N4virus	no-hit	no-hit
Short-read	k127_1792982	k127_1506183	PACB	N4virus	Bacteria	Alteromonas
Short-read	k127_1792982	k127_478591	PACB	N4virus	Bacteria	Alteromonas
Short-read	k127_7651697	k127_129103	PACB	Phikzvirus	Bacteria	Bilophila
Short-read	k127_635396	k127_32096	PACB	Cp8virus	no-hit	no-hit
Short-read	k127_5196479	k127_4242598	PACB	T4virus	Bacteria	Clostridium
Short-read	k127_854109	k127_3310828	PACB	C5virus	Bacteria	Acetobacterium
Short-read	k127_2288705	k127_2539382	PACB	Phikzvirus	no-hit	no-hit
Short-read	k127_3427732	k127_4278299	BOTH	N4virus	Viruses	N4virus
Short-read	k127_3441334	k127_3467699	PACB	Schizot4virus	Bacteria	Ruminococcaceae-undef
Short-read	k127_97245	k127_1157233	PACB	Schizot4virus	Bacteria	Treponema
Short-read	k127_1310556	k127_5487216	PACB	Phikzvirus	no-hit	no-hit
Short-read	k127_5473623	k127_987451	PACB	Schizot4virus	Bacteria	Treponema
Short-read	k127_3746834	k127_1089029	PACB	C5virus	Bacteria	Clostridium
Short-read	k127_1759503	k127_781527	PACB	C5virus	Bacteria	Gemmiger
Short-read	k127_518684	k127_6739851	PACB	Phikzvirus	no-hit	no-hit
Short-read	k127_1410830	k127_317592	PACB	Cp8virus	no-hit	no-hit
Short-read	k127_4624771	k127_4703500	PACB	Phikzvirus	no-hit	no-hit
Short-read	k127_1858749	k127_182821	PACB	C5virus	Bacteria	Firmicutes-undef
Short-read	k127_2740536	k127_6440101	PACB	C5virus	Bacteria	Firmicutes-undef
Short-read	k127_2372710	k127_2331982	PACB	Cd119virus	Bacteria	Peptostreptococcaceae-undef
Short-read	k127_176453	k127_3193070	PACB	Phikzvirus	no-hit	no-hit
Short-read	k127_176453	k127_655013	PACB	Phikzvirus	Bacteria	Proteobacteria-undef
Short-read	k127_176453	k127_1303813	BOTH	Phikzvirus	no-hit	no-hit
Short-read	k127_1215763	k127_2273436	PACB	Phikzvirus	no-hit	no-hit
Short-read	k127_3702709	k127_7154298	PACB	C5virus	Bacteria	Bacteroides
Short-read	k127_826331	k127_332147	PACB	Phi29virus	no-hit	no-hit
Short-read	k127_826331	k127_422120	PACB	Phi29virus	no-hit	no-hit
Short-read	k127_5350574	k127_642746	PACB	Phi29virus	Eukaryota	Lucilia
Short-read	k127_221386	k127_2277113	BOTH	Phikzvirus	Bacteria	Proteobacteria-undef
Short-read	k127_1998791	k127_2464856	PACB	N4virus	no-hit	no-hit
Short-read	k127_1357669	k127_3469508	PACB	Phi29virus	Bacteria	Roseburia
Short-read	k127_5323143	k127_309174	PACB	Phikzvirus	Eukaryota	Habropoda
Short-read	k127_8468830	k127_7613585	PACB	Phikzvirus	Bacteria	Desulfurobacterium
Short-read	k127_291386	k127_796061	PACB	Phikzvirus	Bacteria	Proteobacteria-undef
Short-read	k127_8820998	k127_3084588	PACB	C5virus	Bacteria	Eubacterium
Short-read	k127_75260	k127_1709466	BOTH	Phikzvirus	Bacteria	Desulfonauticus
Short-read	k127_75260	k127_5853893	PACB	Phikzvirus	no-hit	no-hit
Short-read	k127_4115221	k127_8024264	PACB	C5virus	Viruses	C5virus
Short-read	k127_3904133	k127_3112533	PACB	Schizot4virus	no-hit	no-hit
Short-read	k127_1792982	k127_1193235	HIC	N4virus	no-hit	no-hit
Short-read	k127_1205890	k127_193165	HIC	Phikzvirus	no-hit	no-hit
Short-read	k127_2641061	k127_2288705	HIC	Phikzvirus	Viruses	Phikzvirus
Short-read	k127_2201563	k127_3991483	HIC	Phikzvirus	no-hit	no-hit
Short-read	k127_2201563	k127_2288705	HIC	Phikzvirus	Viruses	Phikzvirus
Short-read	k127_2288705	k127_2753321	HIC	Phikzvirus	Viruses	Phikzvirus
Short-read	k127_2288705	k127_2641061	HIC	Phikzvirus	Viruses	Phikzvirus
Short-read	k127_2288705	k127_2201563	HIC	Phikzvirus	Viruses	Phikzvirus
Short-read	k127_313612	k127_6355699	HIC	Phikzvirus	no-hit	no-hit
Short-read	k127_3427732	k127_3018266	HIC	N4virus	no-hit	no-hit
Short-read	k127_3427732	k127_3673419	HIC	N4virus	no-hit	no-hit
Short-read	k127_657960	k127_501128	HIC	N4virus	Bacteria	Alteromonas
Short-read	k127_1468769	k127_434371	HIC	Phikzvirus	Bacteria	Proteobacteria-undef
Short-read	k127_221386	k127_1776638	HIC	Phikzvirus	no-hit	no-hit
Short-read	k127_221386	k127_2401207	HIC	Phikzvirus	no-hit	no-hit
Short-read	k127_221386	k127_1709466	HIC	Phikzvirus	Bacteria	Desulfonauticus
Short-read	k127_221386	k127_685603	HIC	Phikzvirus	no-hit	no-hit
Short-read	k127_221386	k127_685951	HIC	Phikzvirus	no-hit	no-hit
Short-read	k127_221386	k127_376554	HIC	Phikzvirus	Bacteria	Proteobacteria-undef
Short-read	k127_221386	k127_3737312	HIC	Phikzvirus	no-hit	no-hit
Short-read	k127_221386	k127_476223	HIC	Phikzvirus	Bacteria	Proteobacteria-undef
Short-read	k127_221386	k127_1856190	HIC	Phikzvirus	no-hit	no-hit
Short-read	k127_221386	k127_13884	HIC	Phikzvirus	Bacteria	Proteobacteria-undef
Short-read	k127_221386	k127_3521998	HIC	Phikzvirus	Bacteria	Nitrospinae-undef
Short-read	k127_221386	k127_637181	HIC	Phikzvirus	Bacteria	Proteobacteria-undef
Short-read	k127_221386	k127_113237	HIC	Phikzvirus	Bacteria	Proteobacteria-undef
Short-read	k127_161113	k127_2148949	HIC	Phikzvirus	Bacteria	Proteobacteria-undef
Short-read	k127_161113	k127_291386	HIC	Phikzvirus	Viruses	Phikzvirus
Short-read	k127_161113	k127_759155	HIC	Phikzvirus	no-hit	no-hit
Short-read	k127_4278299	k127_3427732	HIC	N4virus	Viruses	N4virus
Short-read	k127_2753321	k127_3991483	HIC	Phikzvirus	no-hit	no-hit
Short-read	k127_2753321	k127_2288705	HIC	Phikzvirus	Viruses	Phikzvirus
Short-read	k127_291386	k127_161113	HIC	Phikzvirus	Viruses	Phikzvirus
Short-read	k127_291386	k127_759155	HIC	Phikzvirus	no-hit	no-hit
Short-read	k127_75260	k127_4636855	HIC	Phikzvirus	no-hit	no-hit
Short-read	k127_75260	k127_7972104	HIC	Phikzvirus	Bacteria	Eubacterium
Long-read	tig00010608	tig00019573	PACB	Bpp1virus	Bacteria	Sutterella
Long-read	tig00010608	tig02637554	PACB	Bpp1virus	Bacteria	Burkholderia
Long-read	tig00010608	tig00025097	PACB	Bpp1virus	Bacteria	Sutterella
Long-read	tig00010608	tig00013367	PACB	Bpp1virus	Bacteria	Sutterella
Long-read	tig00010608	tig00039855	PACB	Bpp1virus	Bacteria	Desulfovibrio
Long-read	tig00010608	tig00500049	BOTH	Bpp1virus	Bacteria	Sutterella
Long-read	tig00010608	tig00499669	BOTH	Bpp1virus	Bacteria	Dehalococcoides
Long-read	tig00010608	tig00500227	PACB	Bpp1virus	Bacteria	Sutterella
Long-read	tig00010608	tig00501857	PACB	Bpp1virus	Bacteria	Sutterella
Long-read	tig00010608	tig00500242	PACB	Bpp1virus	Bacteria	Sutterella
Long-read	tig00010608	tig00030207	PACB	Bpp1virus	Bacteria	Anaeromassilibacillus
Long-read	tig00067024	tig00021916	PACB	Schizot4virus	Bacteria	Treponema
Long-read	tig00096335	tig00029177	PACB	Cp8virus	Bacteria	Caballeronia
Long-read	tig00096335	tig00119853	PACB	Cp8virus	no-hit	no-hit
Long-read	tig00003123	tig00498167	BOTH	Phikzvirus	Bacteria	Sporanaerobacter
Long-read	tig00003123	tig00002787	PACB	Phikzvirus	Bacteria	Sulfurovum
Long-read	tig00016571	tig00498170	PACB	Phikzvirus	Bacteria	Sporanaerobacter
Long-read	tig00016571	tig00004265	PACB	Phikzvirus	Bacteria	Sporanaerobacter
Long-read	tig00016571	tig00002450	PACB	Phikzvirus	Bacteria	Sporanaerobacter
Long-read	tig00025728	tig00080508	PACB	Phikzvirus	Bacteria	Marinomonas
Long-read	tig00095193	tig00126498	PACB	Cjw1virus	no-hit	no-hit
Long-read	tig00095193	tig00124590	PACB	Cjw1virus	no-hit	no-hit
Long-read	tig00498706	tig00498290	BOTH	Phikzvirus	Bacteria	Ruminiclostridium
Long-read	tig00498706	tig00090365	PACB	Phikzvirus	Bacteria	Intestinimonas
Long-read	tig00498706	tig00499268	PACB	Phikzvirus	Bacteria	Proteobacteria-undef
Long-read	tig00003445	tig00002119	PACB	Phikzvirus	Bacteria	Sporanaerobacter
Long-read	tig00003445	tig00002174	PACB	Phikzvirus	Bacteria	Acholeplasma
Long-read	tig00003445	tig00498167	BOTH	Phikzvirus	Bacteria	Sporanaerobacter
Long-read	tig00005384	tig00005687	PACB	N4virus	Bacteria	Alteromonas
Long-read	tig00005384	tig00498827	BOTH	N4virus	Bacteria	Alteromonas
Long-read	tig00005384	tig00005246	PACB	N4virus	Bacteria	Alteromonas
Long-read	tig00005384	tig00502386	PACB	N4virus	Bacteria	Alteromonas
Long-read	tig00005384	tig00498829	PACB	N4virus	Bacteria	Alteromonas
Long-read	tig00005384	tig00011944	PACB	N4virus	Bacteria	Alteromonas
Long-read	tig00005384	tig00096719	PACB	N4virus	Bacteria	Alteromonas
Long-read	tig00005384	tig00059357	PACB	N4virus	Bacteria	Alteromonas
Long-read	tig00005384	tig00008879	PACB	N4virus	Bacteria	Alteromonas
Long-read	tig00005384	tig00005164	PACB	N4virus	Bacteria	Alteromonas
Long-read	tig00005384	tig00005321	PACB	N4virus	Bacteria	Alteromonas
Long-read	tig00005384	tig00007199	PACB	N4virus	Bacteria	Alteromonas
Long-read	tig00005384	tig00005148	PACB	N4virus	Bacteria	Alteromonas
Long-read	tig00005384	tig00502385	PACB	N4virus	Bacteria	Alteromonas
Long-read	tig00005384	tig00005622	PACB	N4virus	Bacteria	Alteromonas
Long-read	tig00101256	tig00147575	PACB	Cp8virus	Bacteria	Candidatus Izimaplasma
Long-read	tig00498169	tig00498170	BOTH	Phikzvirus	Bacteria	Sporanaerobacter
Long-read	tig00498169	tig00498168	BOTH	Phikzvirus	Bacteria	Desulfovibrio
Long-read	tig00498233	tig00498232	BOTH	Phikzvirus	Bacteria	Sulfurovum
Long-read	tig00498233	tig00498234	BOTH	Phikzvirus	Bacteria	Bilophila
Long-read	tig00499133	tig00008826	PACB	Phikzvirus	Bacteria	Proteobacteria-undef
Long-read	tig00499133	tig00503570	PACB	Phikzvirus	Bacteria	Proteobacteria-undef
Long-read	tig00499133	tig00031797	PACB	Phikzvirus	no-hit	no-hit
Long-read	tig00499133	tig00036262	PACB	Phikzvirus	Bacteria	Ruminococcaceae-undef
Long-read	tig00499133	tig00005655	PACB	Phikzvirus	Bacteria	Gemmiger
Long-read	tig00098326	tig00145380	PACB	Cp8virus	Bacteria	Aeromonas
Long-read	tig00498166	tig00498165	BOTH	Phikzvirus	Bacteria	Bacteroidetes-undef
Long-read	tig00498166	tig00002223	BOTH	Phikzvirus	Bacteria	Proteobacteria-undef
Long-read	tig00145950	tig00132621	PACB	Phikzvirus	Archaea	Methanobrevibacter
Long-read	tig00044765	tig00104742	PACB	Spbetavirus	Bacteria	Eubacterium
Long-read	tig00088402	tig00501820	PACB	Bpp1virus	Bacteria	Sutterella
Long-read	tig00008136	tig00005683	PACB	Phikzvirus	Bacteria	Gemmiger
Long-read	tig00009659	tig00498232	BOTH	Phikzvirus	Bacteria	Sulfurovum
Long-read	tig00005252	tig00498828	PACB	N4virus	Eukaryota	Lucilia
Long-read	tig00005252	tig00498827	BOTH	N4virus	Bacteria	Alteromonas
Long-read	tig00005252	tig00011944	PACB	N4virus	Bacteria	Alteromonas
Long-read	tig00005252	tig00498829	PACB	N4virus	Bacteria	Alteromonas
Long-read	tig00023889	tig02637636	PACB	Phikzvirus	Bacteria	Acinetobacter
Long-read	tig00017020	tig00500444	PACB	N4virus	Bacteria	Alteromonas
Long-read	tig00500442	tig00500444	PACB	N4virus	Bacteria	Alteromonas
Long-read	tig00500442	tig00007641	PACB	N4virus	Bacteria	Alteromonas
Long-read	tig00002219	tig00002191	PACB	Phikzvirus	Bacteria	Sporanaerobacter
Long-read	tig00002219	tig00002218	PACB	Phikzvirus	Bacteria	Butyricicoccus
Long-read	tig00002219	tig00002119	PACB	Phikzvirus	Bacteria	Sporanaerobacter
Long-read	tig00002219	tig00498165	PACB	Phikzvirus	Bacteria	Bacteroidetes-undef
Long-read	tig00002219	tig00498167	BOTH	Phikzvirus	Bacteria	Sporanaerobacter
Long-read	tig00002219	tig00003862	PACB	Phikzvirus	Bacteria	Prevotella
Long-read	tig00002219	tig00498285	PACB	Phikzvirus	Bacteria	Paraburkholderia
Long-read	tig00002219	tig00498317	PACB	Phikzvirus	Bacteria	Bacteroidetes-undef
Long-read	tig02636800	tig00500050	PACB	Bpp1virus	Bacteria	Pseudoramibacter
Long-read	tig02636800	tig00128696	PACB	Bpp1virus	Bacteria	Dehalococcoides
Long-read	tig02636800	tig00499669	BOTH	Bpp1virus	Bacteria	Dehalococcoides
Long-read	tig02636800	tig00499668	PACB	Bpp1virus	Bacteria	Clostridiales-undef
Long-read	tig02636800	tig00500049	PACB	Bpp1virus	Bacteria	Sutterella
Long-read	tig02636800	tig00123772	PACB	Bpp1virus	Bacteria	Dehalococcoides
Long-read	tig02636800	tig00061629	PACB	Bpp1virus	Bacteria	Dehalococcoides
Long-read	tig02636800	tig00019573	PACB	Bpp1virus	Bacteria	Sutterella
Long-read	tig02636800	tig02642816	PACB	Bpp1virus	Bacteria	Dehalococcoides
Long-read	tig00002892	tig00003346	PACB	Phikzvirus	Bacteria	Pseudoalteromonas
Long-read	tig00002892	tig00002220	PACB	Phikzvirus	Bacteria	Hydrogenobaculum
Long-read	tig00002892	tig00498232	PACB	Phikzvirus	Bacteria	Sulfurovum
Long-read	tig00002892	tig00498167	PACB	Phikzvirus	Bacteria	Sporanaerobacter
Long-read	tig00002892	tig00008575	PACB	Phikzvirus	no-hit	no-hit
Long-read	tig00500543	tig00031198	PACB	Cp8virus	Bacteria	Alteromonadaceae-undef
Long-read	tig00503617	tig00500457	PACB	C5virus	Bacteria	Lachnospiraceae-undef
Long-read	tig00503617	tig00500459	PACB	C5virus	Bacteria	Lachnospiraceae-undef
Long-read	tig00016074	tig00070246	PACB	Cp8virus	Bacteria	Succinatimonas
Long-read	tig00029902	tig00124134	PACB	Cp8virus	no-hit	no-hit
Long-read	tig00029902	tig00027408	PACB	Cp8virus	Bacteria	Clostridium
Long-read	tig00006933	tig00005040	BOTH	N4virus	Bacteria	Alteromonas
Long-read	tig00006933	tig00498827	PACB	N4virus	Bacteria	Alteromonas
Long-read	tig00499241	tig00498829	PACB	N4virus	Bacteria	Alteromonas
Long-read	tig00499241	tig00005040	PACB	N4virus	Bacteria	Alteromonas
Long-read	tig00499241	tig00143096	PACB	N4virus	no-hit	no-hit
Long-read	tig00499241	tig00498827	PACB	N4virus	Bacteria	Alteromonas
Long-read	tig00499241	tig00499242	PACB	N4virus	Bacteria	Moraxella
Long-read	tig00499241	tig00005622	PACB	N4virus	Bacteria	Alteromonas
Long-read	tig00499241	tig00005148	PACB	N4virus	Bacteria	Alteromonas
Long-read	tig00104100	tig00048889	PACB	C5virus	Bacteria	Clostridium
Long-read	tig00499554	tig00499553	PACB	T5virus	Bacteria	Treponema
Long-read	tig00499554	tig00498951	PACB	T5virus	Bacteria	Treponema
Long-read	tig00499554	tig00008471	PACB	T5virus	Bacteria	Treponema
Long-read	tig00071588	tig00090625	PACB	Sk1virus	Bacteria	Ruminiclostridium
Long-read	tig00119903	tig00498170	PACB	Phikzvirus	Bacteria	Sporanaerobacter
Long-read	tig00012399	tig00005622	PACB	N4virus	Bacteria	Alteromonas
Long-read	tig00002009	tig00498168	BOTH	Phikzvirus	Bacteria	Desulfovibrio
Long-read	tig00071518	tig00140053	PACB	C5virus	Bacteria	Mogibacterium
Long-read	tig00500243	tig00500052	PACB	Bpp1virus	Bacteria	Sutterella
Long-read	tig00500243	tig00039222	PACB	Bpp1virus	Bacteria	Ruminococcus
Long-read	tig00002423	tig02636374	PACB	Phikzvirus	Bacteria	Fervidobacterium
Long-read	tig00002423	tig00002368	PACB	Phikzvirus	Bacteria	Tolumonas
Long-read	tig00145299	tig02647055	PACB	Phikzvirus	Bacteria	Clostridium
Long-read	tig00145299	tig00084069	PACB	Phikzvirus	Bacteria	Gemmiger
Long-read	tig00002216	tig00003937	PACB	Phikzvirus	Bacteria	Proteobacteria-undef
Long-read	tig00002216	tig00498290	BOTH	Phikzvirus	Bacteria	Ruminiclostridium
Long-read	tig00002216	tig00179081	PACB	Phikzvirus	no-hit	no-hit
Long-read	tig00010608	tig00022556	HIC	Bpp1virus	Bacteria	Anaeromassilibacillus
Long-read	tig00003123	tig00003445	HIC	Phikzvirus	Viruses	Phikzvirus
Long-read	tig00003123	tig00096300	HIC	Phikzvirus	no-hit	no-hit
Long-read	tig00003123	tig00498165	HIC	Phikzvirus	Bacteria	Bacteroidetes-undef
Long-read	tig00003123	tig00498166	HIC	Phikzvirus	Viruses	Phikzvirus
Long-read	tig00003123	tig00002119	HIC	Phikzvirus	Bacteria	Sporanaerobacter
Long-read	tig00003123	tig00002477	HIC	Phikzvirus	Viruses	Phikzvirus
Long-read	tig00002952	tig00498167	HIC	Phikzvirus	Bacteria	Sporanaerobacter
Long-read	tig00003445	tig00003123	HIC	Phikzvirus	Viruses	Phikzvirus
Long-read	tig00498706	tig00096300	HIC	Phikzvirus	no-hit	no-hit
Long-read	tig00498169	tig00001929	HIC	Phikzvirus	Bacteria	Sulfurovum
Long-read	tig00498169	tig00096300	HIC	Phikzvirus	no-hit	no-hit
Long-read	tig00498169	tig00004265	HIC	Phikzvirus	Bacteria	Sporanaerobacter
Long-read	tig00498169	tig00001916	HIC	Phikzvirus	Viruses	Phikzvirus
Long-read	tig00498169	tig00503541	HIC	Phikzvirus	Bacteria	Bacteroidetes-undef
Long-read	tig00498169	tig00498234	HIC	Phikzvirus	Bacteria	Bilophila
Long-read	tig00498169	tig00004546	HIC	Phikzvirus	Bacteria	Sulfurovum
Long-read	tig00498169	tig00503540	HIC	Phikzvirus	Bacteria	Proteobacteria-undef
Long-read	tig00498169	tig00498232	HIC	Phikzvirus	Bacteria	Sulfurovum
Long-read	tig00498169	tig00001598	HIC	Phikzvirus	Viruses	Phikzvirus
Long-read	tig00498169	tig00003088	HIC	Phikzvirus	no-hit	no-hit
Long-read	tig00498169	tig00503065	HIC	Phikzvirus	Viruses	Phikzvirus
Long-read	tig00498169	tig00002065	HIC	Phikzvirus	Eukaryota	Habropoda
Long-read	tig00498169	tig00004637	HIC	Phikzvirus	Bacteria	Proteobacteria-undef
Long-read	tig00498169	tig00498167	HIC	Phikzvirus	Bacteria	Sporanaerobacter
Long-read	tig00498169	tig00002009	HIC	Phikzvirus	Viruses	Phikzvirus
Long-read	tig00498169	tig00002089	HIC	Phikzvirus	Bacteria	Pseudoalteromonas
Long-read	tig00498169	tig00004677	HIC	Phikzvirus	Bacteria	Faecalibacterium
Long-read	tig00001598	tig00498167	HIC	Phikzvirus	Bacteria	Sporanaerobacter
Long-read	tig00001598	tig00498170	HIC	Phikzvirus	Bacteria	Sporanaerobacter
Long-read	tig00001598	tig00096300	HIC	Phikzvirus	no-hit	no-hit
Long-read	tig00001598	tig00498169	HIC	Phikzvirus	Viruses	Phikzvirus
Long-read	tig00499133	tig00499131	HIC	Phikzvirus	Bacteria	Proteobacteria-undef
Long-read	tig00498166	tig00002174	HIC	Phikzvirus	Bacteria	Acholeplasma
Long-read	tig00498166	tig00096300	HIC	Phikzvirus	no-hit	no-hit
Long-read	tig00498166	tig00002477	HIC	Phikzvirus	Viruses	Phikzvirus
Long-read	tig00498166	tig00003123	HIC	Phikzvirus	Viruses	Phikzvirus
Long-read	tig00498166	tig00498167	HIC	Phikzvirus	Bacteria	Sporanaerobacter
Long-read	tig00498166	tig00002481	HIC	Phikzvirus	Viruses	Phikzvirus
Long-read	tig00498166	tig00002119	HIC	Phikzvirus	Bacteria	Sporanaerobacter
Long-read	tig00009659	tig00498234	HIC	Phikzvirus	Bacteria	Bilophila
Long-read	tig00002481	tig00498167	HIC	Phikzvirus	Bacteria	Sporanaerobacter
Long-read	tig00002481	tig00498165	HIC	Phikzvirus	Bacteria	Bacteroidetes-undef
Long-read	tig00002481	tig00498166	HIC	Phikzvirus	Viruses	Phikzvirus
Long-read	tig00002481	tig00002477	HIC	Phikzvirus	Viruses	Phikzvirus
Long-read	tig00003005	tig00498167	HIC	Phikzvirus	Bacteria	Sporanaerobacter
Long-read	tig00003939	tig00498290	HIC	Phikzvirus	Bacteria	Ruminiclostridium
Long-read	tig00002892	tig00503541	HIC	Phikzvirus	Bacteria	Bacteroidetes-undef
Long-read	tig00002477	tig00498167	HIC	Phikzvirus	Bacteria	Sporanaerobacter
Long-read	tig00002477	tig00498165	HIC	Phikzvirus	Bacteria	Bacteroidetes-undef
Long-read	tig00002477	tig00002481	HIC	Phikzvirus	Viruses	Phikzvirus
Long-read	tig00002477	tig00096300	HIC	Phikzvirus	no-hit	no-hit
Long-read	tig00002477	tig00498166	HIC	Phikzvirus	Viruses	Phikzvirus
Long-read	tig00002477	tig00002119	HIC	Phikzvirus	Bacteria	Sporanaerobacter
Long-read	tig00002477	tig00003123	HIC	Phikzvirus	Viruses	Phikzvirus
Long-read	tig00001916	tig00498167	HIC	Phikzvirus	Bacteria	Sporanaerobacter
Long-read	tig00001916	tig00498169	HIC	Phikzvirus	Viruses	Phikzvirus
Long-read	tig00003616	tig00498290	HIC	Phikzvirus	Bacteria	Ruminiclostridium
Long-read	tig00503065	tig00498169	HIC	Phikzvirus	Viruses	Phikzvirus
Long-read	tig00002009	tig00498167	HIC	Phikzvirus	Bacteria	Sporanaerobacter
Long-read	tig00002009	tig00498170	HIC	Phikzvirus	Bacteria	Sporanaerobacter
Long-read	tig00002009	tig00498169	HIC	Phikzvirus	Viruses	Phikzvirus
Long-read	tig00002009	tig00498232	HIC	Phikzvirus	Bacteria	Sulfurovum
Long-read	tig00500243	tig00499669	HIC	Bpp1virus	Bacteria	Dehalococcoides
