## Supplementary material for "Assignment of virus and antimicrobial resistance genes to microbial hosts in a complex microbial community by combined long-read assembly and proximity ligation"

### Sheet: Sheet1
Assembly	ORF	sseq	pident	aligned length	mismatch	gapopen	qstart	qend	sstart	send	evalue	bitscore	gene length	ARG coverage (%)	Class
Short-read	k127_1040131:131-985	blaACI-1_1_AJ007350	100	855	0	0	1	855	1	855	0	1580	855	100	β-lactam
Short-read	k127_1670096:1185-3104	tet(32)_2_EF626943	99.11	1920	17	0	1	1920	1	1920	0	3452	1920	100	Tetracycline
Short-read	k127_1710489:800-2719	tet(O)_1_M18896	99.69	1920	6	0	1	1920	1	1920	0	3513	1920	100	Tetracycline
Short-read	k127_384750:1065-1559	lnu(C)_1_AY928180	99.19	495	4	0	1	495	495	1	0	893	495	100	Lincosamide
Short-read	k127_6654666:4820-5614	aph(3')-III_1_M26832	100	795	0	0	1	795	795	1	0	1469	795	100	Aminoglycoside
Short-read	k127_66879:25-1245	tet(40)_1_FJ158002	99.67	1221	4	0	1	1221	1	1221	0	2233	1221	100	Tetracycline
Short-read	k127_8445802:25795-27021	tetA(P)_2_L20800	99.18	1217	10	0	11	1227	1217	1	0	2193	1263	96.3579	Tetracycline
Long-read	tig00005266:10925-12673	tet(Q)_1_L33696	99.83	1738	3	0	12	1749	1738	1	0	3193	1926	90.2388	Tetracycline
Long-read	tig00005501:1878-3797	tet(O)_1_M18896	99.64	1920	7	0	1	1920	1	1920	0	3507	1920	100	Tetracycline
Long-read	tig00006167:15427-17400	tet(Q)_1_L33696	99.58	1926	8	0	49	1974	1	1926	0	3513	1926	100	Tetracycline
Long-read	tig00006167:1702-3675	tet(Q)_1_L33696	99.12	1926	17	0	49	1974	1	1926	0	3463	1926	100	Tetracycline
Long-read	tig00006167:8994-10967	tet(Q)_1_L33696	99.84	1926	3	0	49	1974	1	1926	0	3541	1926	100	Tetracycline
Long-read	tig00007064:140387-141613	mef(A)_3_AF227520	95.72	1215	52	0	1	1215	1	1215	0	1956	1218	99.7537	Macrolide
Long-read	tig00007469:10022-11947	tet(Q)_4_Z21523	100	1926	0	0	1	1926	1	1926	0	3557	1926	100	Tetracycline
Long-read	tig00007524:94252-94746	lnu(C)_1_AY928180	99.19	495	4	0	1	495	1	495	0	893	495	100	Lincosamide
Long-read	tig00010032:41588-43513	tet(Q)_1_L33696	99.84	1926	3	0	1	1926	1	1926	0	3541	1926	100	Tetracycline
Long-read	tig00010909:458-2383	tet(Q)_1_L33696	99.64	1926	7	0	1	1926	1	1926	0	3518	1926	100	Tetracycline
Long-read	tig00012867:1383-1877	lnu(C)_1_AY928180	99.19	495	4	0	1	495	1	495	0	893	495	100	Lincosamide
Long-read	tig00014468:1790-3769	tet(Q)_1_L33696	99.9	1926	2	0	55	1980	1	1926	0	3546	1926	100	Tetracycline
Long-read	tig00018461:14066-15991	tet(Q)_1_L33696	99.9	1926	2	0	1	1926	1	1926	0	3546	1926	100	Tetracycline
Long-read	tig00020805:12007-13953	tet(Q)_1_L33696	99.58	1921	8	0	1	1921	1	1921	0	3504	1926	99.7404	Tetracycline
Long-read	tig00023164:31819-33738	tet(W)_5_AJ427422	99.95	1920	1	0	1	1920	1	1920	0	3541	1920	100	Tetracycline
Long-read	tig00024801:6344-8263	tet(W)_4_FN396364	98.91	1920	21	0	1	1920	1920	1	0	3430	1920	100	Tetracycline
Long-read	tig00028096:9287-11233	tet(Q)_1_L33696	99.79	1921	4	0	1	1921	1	1921	0	3526	1926	99.7404	Tetracycline
Long-read	tig00029036:1522-3441	tet(W)_4_FN396364	99.11	1920	17	0	1	1920	1920	1	0	3452	1920	100	Tetracycline
Long-read	tig00029825:6072-7991	tet(O)_1_M18896	99.74	1920	5	0	1	1920	1	1920	0	3518	1920	100	Tetracycline
Long-read	tig00030732:8785-10758	tet(Q)_1_L33696	99.38	1926	12	0	1	1926	1926	1	0	3491	1926	100	Tetracycline
Long-read	tig00030820:9503-11425	tet(44)_2_FN594949	99.17	1923	16	0	1	1923	1923	1	0	3463	1923	100	Tetracycline
Long-read	tig00033375:2996-4915	tet(W)_5_AJ427422	98.64	1912	24	2	10	1920	1911	1	0	3386	1920	99.5833	Tetracycline
Long-read	tig00035120:130-2055	tet(Q)_1_L33696	99.58	1926	8	0	1	1926	1	1926	0	3513	1926	100	Tetracycline
Long-read	tig00035346:14016-15941	tet(Q)_1_L33696	98.91	1926	21	0	1	1926	1926	1	0	3441	1926	100	Tetracycline
Long-read	tig00035912:6269-6763	lnu(C)_1_AY928180	99.19	495	4	0	1	495	495	1	0	893	495	100	Lincosamide
Long-read	tig00037080:5845-7071	mef(A)_3_AF227520	95.88	1215	50	0	1	1215	1	1215	0	1967	1218	99.7537	Macrolide
Long-read	tig00042293:8316-10238	tet(44)_2_FN594949	99.01	1923	19	0	1	1923	1923	1	0	3446	1923	100	Tetracycline
Long-read	tig00043441:6917-8836	tet(W)_4_FN396364	99.11	1920	17	0	1	1920	1	1920	0	3452	1920	100	Tetracycline
Long-read	tig00043720:1349-3274	tet(Q)_1_L33696	99.9	1926	2	0	1	1926	1926	1	0	3546	1926	100	Tetracycline
Long-read	tig00049174:207-2126	tet(W)_5_AJ427422	99.16	1912	14	2	10	1920	1911	1	0	3441	1920	99.5833	Tetracycline
Long-read	tig00049246:16275-18194	tet(W)_5_AJ427422	100	1920	0	0	1	1920	1920	1	0	3546	1920	100	Tetracycline
Long-read	tig00049643:31-1953	tet(44)_2_FN594949	99.27	1923	14	0	1	1923	1923	1	0	3474	1923	100	Tetracycline
Long-read	tig00051409:1804-2925	tet(40)_1_FJ158002	99.73	1123	2	1	1	1122	1	1123	0	2056	1221	91.9738	Tetracycline
Long-read	tig00058461:2307-4226	tet(O)_1_M18896	99.64	1920	7	0	1	1920	1	1920	0	3507	1920	100	Tetracycline
Long-read	tig00059581:14648-16573	tet(Q)_1_L33696	99.27	1926	14	0	1	1926	1	1926	0	3480	1926	100	Tetracycline
Long-read	tig00059766:11320-13239	tet(W)_5_AJ427422	100	1920	0	0	1	1920	1920	1	0	3546	1920	100	Tetracycline
Long-read	tig00064895:324-1544	tet(40)_1_FJ158002	99.75	1221	3	0	1	1221	1	1221	0	2239	1221	100	Tetracycline
Long-read	tig00071323:1150-1644	lnu(C)_1_AY928180	99.19	495	4	0	1	495	1	495	0	893	495	100	Lincosamide
Long-read	tig00072134:5973-6839	ant(6)-Ia_3_KF864551	100	867	0	0	1	867	1	867	0	1602	867	100	Aminoglycoside
Long-read	tig00100746:1436-3355	tet(W)_4_FN396364	99.11	1920	17	0	1	1920	1	1920	0	3452	1920	100	Tetracycline
Long-read	tig00103788:3338-5257	tet(W)_5_AJ427422	100	1920	0	0	1	1920	1920	1	0	3546	1920	100	Tetracycline
Long-read	tig00163932:9179-11104	tet(Q)_4_Z21523	99.43	1926	11	0	1	1926	1	1926	0	3496	1926	100	Tetracycline
Long-read	tig00498309:18531-20456	tet(Q)_1_L33696	98.6	1926	27	0	1	1926	1	1926	0	3408	1926	100	Tetracycline
Long-read	tig00498371:16884-18809	tet(Q)_4_Z21523	100	1926	0	0	1	1926	1	1926	0	3557	1926	100	Tetracycline
Long-read	tig00498521:216288-217142	blaACI-1_1_AJ007350	100	855	0	0	1	855	1	855	0	1580	855	100	β-lactam
Long-read	tig00498525:3545-5464	tet(W)_5_AJ427422	100	1920	0	0	1	1920	1	1920	0	3546	1920	100	Tetracycline
Long-read	tig00498526:1-1734	tet(W)_5_AJ427422	99.88	1736	0	2	1	1734	185	1920	0	3193	1920	90.4167	Tetracycline
Long-read	tig00498684:9852-11852	tet(W)_5_AJ427422	99.9	1911	2	0	91	2001	1911	1	0	3518	1920	99.5312	Tetracycline
Long-read	tig00498685:227-2146	tet(W)_5_AJ427422	99.9	1912	0	2	10	1920	1911	1	0	3518	1920	99.5833	Tetracycline
Long-read	tig00498686:76-1995	tet(W)_5_AJ427422	97.18	1912	52	2	10	1920	1911	1	0	3230	1920	99.5833	Tetracycline
Long-read	tig00498711:1203-3128	tet(Q)_1_L33696	99.9	1926	2	0	1	1926	1926	1	0	3546	1926	100	Tetracycline
Long-read	tig00498757:8388-10313	tet(Q)_4_Z21523	98.81	1926	23	0	1	1926	1926	1	0	3430	1926	100	Tetracycline
Long-read	tig00498794:8571-10496	tet(Q)_1_L33696	99.01	1926	19	0	1	1926	1926	1	0	3452	1926	100	Tetracycline
Long-read	tig00498846:7644-9569	tet(Q)_1_L33696	99.38	1926	12	0	1	1926	1926	1	0	3491	1926	100	Tetracycline
Long-read	tig00498931:13350-15275	tet(Q)_4_Z21523	100	1926	0	0	1	1926	1	1926	0	3557	1926	100	Tetracycline
Long-read	tig00498932:9068-10993	tet(Q)_4_Z21523	100	1926	0	0	1	1926	1	1926	0	3557	1926	100	Tetracycline
Long-read	tig00498978:9634-11559	tet(Q)_1_L33696	99.33	1926	13	0	1	1926	1	1926	0	3485	1926	100	Tetracycline
Long-read	tig00499021:1837-3762	tet(Q)_1_L33696	99.64	1926	7	0	1	1926	1	1926	0	3518	1926	100	Tetracycline
Long-read	tig00499022:1775-3700	tet(Q)_1_L33696	99.64	1926	7	0	1	1926	1	1926	0	3518	1926	100	Tetracycline
Long-read	tig00499563:2576-4549	tet(Q)_1_L33696	99.48	1926	10	0	1	1926	1926	1	0	3502	1926	100	Tetracycline
Long-read	tig00499564:339-2312	tet(Q)_1_L33696	99.84	1926	3	0	1	1926	1926	1	0	3541	1926	100	Tetracycline
Long-read	tig00499605:10705-12630	tet(Q)_1_L33696	98.08	1927	35	2	1	1926	1926	1	0	3352	1926	100.052	Tetracycline
Long-read	tig00499647:1820-3793	tet(Q)_1_L33696	99.84	1926	3	0	49	1974	1	1926	0	3541	1926	100	Tetracycline
Long-read	tig00500012:195-2120	tet(Q)_1_L33696	98.96	1926	20	0	1	1926	1926	1	0	3446	1926	100	Tetracycline
Long-read	tig00500102:6547-8472	tet(Q)_1_L33696	99.17	1926	16	0	1	1926	1926	1	0	3469	1926	100	Tetracycline
Long-read	tig00500396:6363-8285	tet(Q)_1_L33696	99.27	1918	14	0	1	1918	1	1918	0	3465	1926	99.5846	Tetracycline
Long-read	tig00500438:1611-3536	tet(Q)_1_L33696	99.84	1926	3	0	1	1926	1926	1	0	3541	1926	100	Tetracycline
Long-read	tig00500448:7520-9493	tet(Q)_1_L33696	99.84	1926	3	0	49	1974	1	1926	0	3541	1926	100	Tetracycline
Long-read	tig00500449:6483-8456	tet(Q)_1_L33696	99.9	1926	2	0	49	1974	1	1926	0	3546	1926	100	Tetracycline
Long-read	tig00500520:13329-15248	tet(W)_4_FN396364	98.75	1920	24	0	1	1920	1	1920	0	3413	1920	100	Tetracycline
Long-read	tig00500521:4700-6619	tet(W)_4_FN396364	99.11	1920	17	0	1	1920	1	1920	0	3452	1920	100	Tetracycline
Long-read	tig00501043:11981-13900	tet(W)_5_AJ427422	100	1920	0	0	1	1920	1	1920	0	3546	1920	100	Tetracycline
Long-read	tig00501099:8322-10241	tet(W)_5_AJ427422	100	1920	0	0	1	1920	1920	1	0	3546	1920	100	Tetracycline
Long-read	tig00501322:15288-17213	tet(Q)_4_Z21523	98.18	1926	35	0	1	1926	1	1926	0	3363	1926	100	Tetracycline
Long-read	tig00501441:12614-14533	tet(W)_1_DQ060146	98.75	1920	24	0	1	1920	1	1920	0	3413	1920	100	Tetracycline
Long-read	tig00501442:3400-4620	tet(40)_1_FJ158002	99.67	1221	4	0	1	1221	1	1221	0	2233	1221	100	Tetracycline
Long-read	tig00501442:659-2578	tet(W)_1_DQ060146	99.22	1920	15	0	1	1920	1	1920	0	3463	1920	100	Tetracycline
Long-read	tig00501712:92-586	lnu(C)_1_AY928180	99.19	495	4	0	1	495	495	1	0	893	495	100	Lincosamide
Long-read	tig00501713:2-460	lnu(C)_1_AY928180	99.13	459	4	0	1	459	459	1	0	826	495	92.7273	Lincosamide
Long-read	tig00501835:12996-14921	tet(Q)_1_L33696	99.9	1926	2	0	1	1926	1	1926	0	3546	1926	100	Tetracycline
Long-read	tig00501881:18311-20230	tet(W)_4_FN396364	96.13	1914	72	2	1	1913	1	1913	0	3123	1920	99.6875	Tetracycline
Long-read	tig00501889:4612-6534	tet(44)_2_FN594949	99.12	1923	17	0	1	1923	1923	1	0	3458	1923	100	Tetracycline
Long-read	tig00501890:3635-5557	tet(44)_2_FN594949	99.27	1923	14	0	1	1923	1923	1	0	3474	1923	100	Tetracycline
Long-read	tig00501989:16054-17973	tet(W)_5_AJ427422	100	1920	0	0	1	1920	1920	1	0	3546	1920	100	Tetracycline
Long-read	tig00502179:659-2578	tet(W)_5_AJ427422	100	1920	0	0	1	1920	1	1920	0	3546	1920	100	Tetracycline
Long-read	tig00502215:5398-7317	tet(W)_5_AJ427422	98.28	1920	33	0	1	1920	1920	1	0	3363	1920	100	Tetracycline
Long-read	tig00502504:11947-13872	tet(Q)_1_L33696	99.33	1926	13	0	1	1926	1926	1	0	3485	1926	100	Tetracycline
Long-read	tig00502505:516-2489	tet(Q)_1_L33696	99.48	1926	10	0	1	1926	1926	1	0	3502	1926	100	Tetracycline
Long-read	tig02636606:10171-12144	tet(Q)_1_L33696	99.43	1926	11	0	49	1974	1	1926	0	3496	1926	100	Tetracycline
Long-read	tig02637221:20962-22887	tet(Q)_4_Z21523	100	1926	0	0	1	1926	1926	1	0	3557	1926	100	Tetracycline
Long-read	tig02637332:7601-9526	tet(Q)_1_L33696	99.74	1926	5	0	1	1926	1	1926	0	3530	1926	100	Tetracycline
Long-read	tig02637469:1200-3119	tet(O)_3_Y07780	99.79	1920	4	0	1	1920	1920	1	0	3524	1920	100	Tetracycline
Long-read	tig02638015:3600-5519	tet(W)_5_AJ427422	100	1920	0	0	1	1920	1	1920	0	3546	1920	100	Tetracycline
Long-read	tig02639123:2000-3226	mef(A)_3_AF227520	95.88	1215	50	0	13	1227	1215	1	0	1967	1218	99.7537	Macrolide
